# Genome-wide association study and regional heritability mapping of protein efficiency and performance traits in Swiss Large White pigs

**DOI:** 10.1101/2023.11.28.568963

**Authors:** Esther Oluwada Ewaoluwagbemiga, Audald Lloret-Villas, Adéla Nosková, Hubert Pausch, Claudia Kasper

## Abstract

**Background:** The improvement of protein efficiency (PE) is a key factor for a sustainable pig production as nitrogen excretion contributes substantially to environmental pollution. Protein efficiency has been shown to be clearly heritable and genetically correlated with some performance traits, such as feed conversion ratio (FCR) and average daily feed intake (ADFI). This study aimed to identify genomic regions associated with these traits through genome-wide association studies (GWAS) and regional heritability mapping (RHM) using whole-genome sequence variants from low-pass sequencing of more than 1,000 Swiss Large White pigs.

**Results:** The genomic-based heritability estimates using ∼15 million variants were moderate to high, ranging from 0.33 to 0.47. Using GWAS, no significant variants were found at the genome-wide thresholds for PE and FCR, but 45 variants were identified for ADFI on chromosome 1and one for ADG on chromosome 14. No region was found to be significantly associated with PE and FCR using RHM. We identified five suggestive regions on chromosome 1 for ADFI and one on chromosome 14 for ADG. Combining both analyses, we were able to highlight putative candidate genes for PE, which included *PHYKPL, COL23A1, PPFIBP2, GVIN1, SYT9, RBMXL2, ZNF215* and olfactory receptor genes.

**Conclusions:** Combining GWAS and RHM allowed us to suggest genomic regions that potentially influence PE and production traits. The apparent difficulty in detecting significant regions for these traits probably reflects the relatively small sample size, differences in genetic architecture across experimental conditions, and the possibility that polymorphisms explaining large parts of the trait variation may not segregate in the population. Nevertheless, we identified plausible functional candidate genes in the highlighted regions, including those involved in nutrient sensing, the urea cycle, and metabolic pathways, in particular IGF1-insulin), and have previously been reported in association with nitrogen metabolism in cattle, muscle and adipose tissue metabolism and feed intake in pigs. We also highlighted a range of noncoding RNAs, and their targets and gene regulation in general in this context should be investigated in the future.
