## Supplemental Table 1 for "Genome-wide association study and regional heritability mapping of protein efficiency and performance traits in Swiss Large White pigs"

SSC	Position	A1	A2	N	AF1	Beta	SE	P
2	79836276	T	C	1025	0.0565854	-0.0142376	0.00278972	3.33E-07
2	79836286	A	G	1025	0.0565854	-0.0142376	0.00278972	3.33E-07
9	2619789	C	T	1025	0.172683	0.00887738	0.00174522	3.64E-07
17	7290544	CA	C	1025	0.117561	-0.0100878	0.00201287	5.40E-07
9	2712088	C	A	1025	0.172195	0.00860862	0.00172354	5.89E-07
9	2712105	A	G	1025	0.172195	0.00860862	0.00172354	5.89E-07
9	2619852	C	T	1025	0.172195	0.0086911	0.00174611	6.44E-07
9	2118652	G	A	1025	0.166341	0.0085965	0.00172875	6.60E-07
16	15256243	C	T	1025	0.361951	0.00660624	0.00134046	8.29E-07
16	15256244	T	G	1025	0.361951	0.00660624	0.00134046	8.29E-07
16	15256248	G	T	1025	0.361951	0.00660624	0.00134046	8.29E-07
9	2603388	C	A	1025	0.152195	0.00881578	0.00178908	8.33E-07
9	2713228	A	G	1025	0.177561	0.00863677	0.00175392	8.47E-07
9	2619833	A	G	1025	0.171707	0.00859991	0.0017528	9.28E-07
9	2725333	C	T	1025	0.163902	0.00865848	0.00176832	9.76E-07
9	2450159	T	TA	1025	0.293171	0.00722965	0.00148307	1.09E-06
9	2714074	G	T	1025	0.18	0.00810769	0.00166889	1.18E-06
9	2714075	C	T	1025	0.18	0.00810769	0.00166889	1.18E-06
9	2714077	T	C	1025	0.18	0.00810769	0.00166889	1.18E-06
15	112386523	A	G	1025	0.201463	-0.00805176	0.00166781	1.38E-06
15	112386588	C	A	1025	0.201463	-0.00805176	0.00166781	1.38E-06
6	23215775	A	G	1025	0.127805	-0.00954846	0.00198399	1.49E-06
9	2711479	A	G	1025	0.181951	0.00822049	0.00171303	1.60E-06
15	112621507	C	G	1025	0.189268	-0.0080934	0.00168684	1.60E-06
2	60620561	A	G	1025	0.0531707	-0.0140804	0.00293482	1.60E-06
2	30916925	TA	T	1025	0.498537	-0.00631351	0.00131747	1.65E-06
2	30916927	T	C	1025	0.498537	-0.00631351	0.00131747	1.65E-06
2	30916933	A	G	1025	0.498537	-0.00631351	0.00131747	1.65E-06
9	2604550	A	G	1025	0.162927	0.00857872	0.00179488	1.76E-06
9	2604688	C	A	1025	0.176585	0.00832555	0.0017498	1.96E-06
9	2118645	A	G	1025	0.152683	0.00865601	0.00181959	1.96E-06
7	21877720	GCAAAAAGA	G	1025	0.0507317	-0.0149362	0.00314642	2.06E-06
9	2712388	T	C	1025	0.180976	0.00813883	0.00171999	2.22E-06
1	6855828	T	C	1025	0.16439	-0.00866012	0.00183016	2.22E-06
1	6855856	C	T	1025	0.16439	-0.00866012	0.00183016	2.22E-06
1	6855880	T	C	1025	0.16439	-0.00866012	0.00183016	2.22E-06
9	2604432	T	A	1025	0.165366	0.00837491	0.00177124	2.26E-06
15	112385984	A	C	1025	0.200488	-0.0078304	0.00165884	2.35E-06
15	112386511	T	C	1025	0.198537	-0.00793032	0.001681	2.39E-06
1	6855831	C	T	1025	0.164878	-0.00858936	0.00182245	2.44E-06
15	112384922	GA	G	1025	0.194146	-0.00798439	0.00169644	2.52E-06
15	112621459	T	TG	1025	0.195122	-0.00787163	0.00167459	2.59E-06
9	7705145	A	G	1025	0.0746341	0.0119029	0.00253324	2.62E-06
15	111208676	C	T	1025	0.480488	-0.0060489	0.00128941	2.72E-06
15	112385962	T	A	1025	0.2	-0.00778334	0.00165933	2.72E-06
8	24442318	G	GA	1025	0.42439	-0.00611336	0.0013046	2.79E-06
15	112621545	A	G	1025	0.189268	-0.0078755	0.00168168	2.83E-06
15	112621548	A	G	1025	0.189268	-0.0078755	0.00168168	2.83E-06
16	29863875	G	T	1025	0.11561	0.010328	0.00220544	2.83E-06
15	111822252	C	T	1025	0.162927	-0.00846266	0.00180751	2.84E-06
