## Supplemental Table 2 for "Genome-wide association study and regional heritability mapping of protein efficiency and performance traits in Swiss Large White pigs"

SSC	Position	A1	A2	N	AF1	Beta	SE	P
14	110924112	G	A	1033	0.053727	0.0316717	0.00581838	5.23E-08
5	102186460	C	T	1033	0.114714	-0.0200924	0.00395611	3.80E-07
1	272909885	AAG	A	1033	0.275895	-0.0138894	0.00279029	6.43E-07
1	272909895	C	CA	1033	0.276864	-0.0138349	0.00279096	7.16E-07
14	110176234	TA	T	1033	0.0745402	0.0243734	0.00496074	8.96E-07
14	117532495	A	C	1033	0.054211	0.026686	0.00543448	9.08E-07
14	117532497	A	T	1033	0.054211	0.026686	0.00543448	9.08E-07
14	117532510	T	C	1033	0.054211	0.026686	0.00543448	9.08E-07
1	272909942	A	G	1033	0.276864	-0.0136871	0.00279734	9.94E-07
1	272913106	G	A	1033	0.260891	-0.0138219	0.00287571	1.54E-06
12	49044761	G	GA	1033	0.0934172	-0.0215196	0.0045004	1.74E-06
1	272913154	C	A	1033	0.292352	-0.0134413	0.00284467	2.30E-06
8	134143624	C	G	1033	0.347531	0.0124714	0.0026673	2.93E-06
1	273266649	A	ACCACGGC	1033	0.207648	-0.014498	0.0031053	3.03E-06
1	273266660	C	T	1033	0.207648	-0.014498	0.0031053	3.03E-06
1	273266663	A	G	1033	0.207648	-0.014498	0.0031053	3.03E-06
6	84988540	A	AC	1033	0.0546951	0.0261826	0.00561211	3.08E-06
6	84988542	CT	C	1033	0.0546951	0.0261826	0.00561211	3.08E-06
4	53518635	C	T	1033	0.284608	-0.0139589	0.00300349	3.36E-06
10	36484592	C	T	1033	0.105518	0.0183012	0.00394379	3.48E-06
10	36484595	C	T	1033	0.105518	0.0183012	0.00394379	3.48E-06
10	36484596	A	G	1033	0.105518	0.0183012	0.00394379	3.48E-06
4	50430739	G	A	1033	0.0609874	-0.0247067	0.00532585	3.50E-06
1	273266675	C	T	1033	0.207648	-0.0144262	0.00311409	3.61E-06
1	272997486	G	GC	1033	0.292352	-0.0127565	0.00275492	3.65E-06
1	272902032	T	C	1033	0.269119	-0.0126867	0.00274913	3.93E-06
6	84729861	T	C	1033	0.0585673	0.0254026	0.00550697	3.97E-06
1	272907726	G	T	1033	0.285576	-0.0129048	0.00279813	3.99E-06
6	84981103	T	TG	1033	0.0517909	0.026197	0.00568377	4.04E-06
1	272835065	C	G	1033	0.267183	-0.0131678	0.00285757	4.06E-06
1	272907825	T	C	1033	0.269603	-0.0130759	0.00283855	4.09E-06
1	272929168	T	C	1033	0.267667	-0.013009	0.0028243	4.10E-06
13	66139321	T	C	1033	0.0755082	0.0227173	0.00493596	4.18E-06
4	26614142	T	C	1033	0.0924492	-0.0205322	0.0044643	4.24E-06
1	272907601	C	T	1033	0.28606	-0.0128261	0.00279221	4.36E-06
14	89593412	A	C	1033	0.0503388	0.0269117	0.00586331	4.44E-06
1	272906410	A	T	1033	0.285576	-0.0127119	0.00277287	4.55E-06
6	84631979	T	C	1033	0.0590513	0.0251545	0.0054884	4.58E-06
6	84640032	GA	G	1033	0.0590513	0.0251545	0.0054884	4.58E-06
6	84640187	C	T	1033	0.0590513	0.0251545	0.0054884	4.58E-06
6	84642355	C	T	1033	0.0590513	0.0251545	0.0054884	4.58E-06
6	84668595	A	G	1033	0.0590513	0.0251545	0.0054884	4.58E-06
6	84694150	A	G	1033	0.0590513	0.0251545	0.0054884	4.58E-06
6	84695884	G	T	1033	0.0590513	0.0251545	0.0054884	4.58E-06
6	84722670	T	G	1033	0.0590513	0.0251545	0.0054884	4.58E-06
1	272913134	T	C	1033	0.244434	-0.0133683	0.00292431	4.84E-06
3	52649924	C	A	1033	0.090029	0.0207067	0.00453315	4.93E-06
5	94989487	G	T	1033	0.0513069	0.0263079	0.00576025	4.94E-06
1	272886416	T	C	1033	0.272991	-0.0131907	0.00288863	4.96E-06
3	52654028	A	T	1033	0.0914811	0.0203255	0.00445477	5.05E-06
