## Supplemental Table 3 for "Genome-wide association study and regional heritability mapping of protein efficiency and performance traits in Swiss Large White pigs"

SSC	Position	A1	A2	N	AF1	Beta	SE	P
1	273496587	T	G	1034	0.277563	0.0486396	0.00843038	7.95E-09
1	273496457	A	G	1034	0.275145	0.0489238	0.00848905	8.25E-09
1	273496470	T	G	1034	0.275145	0.0489238	0.00848905	8.25E-09
1	273496486	C	T	1034	0.275145	0.0489238	0.00848905	8.25E-09
1	270982720	C	A	1034	0.0996132	0.0693477	0.0120356	8.32E-09
1	273496625	C	T	1034	0.277563	0.0486936	0.00845168	8.34E-09
1	273496743	G	A	1034	0.274662	0.0484	0.00842374	9.16E-09
1	273496749	G	A	1034	0.274662	0.0484	0.00842374	9.16E-09
1	273496759	A	G	1034	0.274662	0.0484	0.00842374	9.16E-09
1	273513647	C	G	1034	0.247582	0.0508847	0.00890068	1.08E-08
1	273496721	C	G	1034	0.275145	0.0477943	0.0084037	1.29E-08
1	270589733	C	T	1034	0.172147	0.0553657	0.00974417	1.33E-08
1	273473392	T	C	1034	0.246615	0.0501049	0.00882699	1.38E-08
1	270599545	G	A	1034	0.161025	0.0556352	0.00980492	1.39E-08
1	270589693	A	G	1034	0.171663	0.0551961	0.00974929	1.50E-08
1	270589695	T	G	1034	0.171663	0.0551961	0.00974929	1.50E-08
1	273481971	A	G	1034	0.244681	0.0499476	0.00892692	2.20E-08
1	273473590	C	T	1034	0.24323	0.049281	0.00882872	2.38E-08
1	273473601	C	T	1034	0.242747	0.0492808	0.00882906	2.38E-08
1	273473603	A	C	1034	0.242747	0.0492808	0.00882906	2.38E-08
1	273473613	C	CG	1034	0.242747	0.0492808	0.00882906	2.38E-08
1	273487853	T	C	1034	0.25	0.0490995	0.00880216	2.43E-08
1	272839507	C	T	1034	0.472437	-0.0409381	0.00734229	2.47E-08
1	270599467	T	C	1034	0.160542	0.054738	0.00984449	2.69E-08
1	270599489	A	G	1034	0.160542	0.054738	0.00984449	2.69E-08
1	270599528	A	G	1034	0.160542	0.054738	0.00984449	2.69E-08
1	273517030	T	C	1034	0.248549	0.0488896	0.00885097	3.32E-08
1	270599666	T	TATATAC	1034	0.161992	0.0551741	0.00999898	3.43E-08
1	273481384	A	G	1034	0.247582	0.049096	0.00890068	3.47E-08
1	273445392	T	C	1034	0.250484	0.0486233	0.00887553	4.29E-08
1	273496990	A	G	1034	0.272727	0.0469602	0.00859409	4.65E-08
1	273484075	C	CAGGGA	1034	0.246615	0.0484832	0.0088761	4.70E-08
1	273469880	T	C	1034	0.248549	0.0485677	0.00890049	4.85E-08
1	270982734	G	A	1034	0.10058	0.0649394	0.011938	5.34E-08
1	273474175	AG	A	1034	0.244197	0.0481112	0.00885257	5.49E-08
1	273545902	T	C	1034	0.241779	0.0478399	0.00880554	5.54E-08
1	273445528	T	C	1034	0.251451	0.0479103	0.00882652	5.70E-08
1	273445540	C	T	1034	0.251451	0.0479103	0.00882652	5.70E-08
1	273496268	AATAG	A	1034	0.269826	0.04624	0.00852184	5.76E-08
1	273519510	A	G	1034	0.249033	0.0482234	0.00890042	6.02E-08
1	270589753	T	C	1034	0.170696	0.0532432	0.00985993	6.67E-08
1	273473786	A	G	1034	0.242263	0.0475453	0.0088539	7.87E-08
1	273470949	C	T	1034	0.248066	0.0477588	0.00892564	8.76E-08
1	273484432	G	C	1034	0.250967	0.0470936	0.00880221	8.79E-08
1	273473274	A	G	1034	0.245648	0.0470624	0.00882737	9.74E-08
1	270589832	G	A	1034	0.173114	0.0519944	0.00976687	1.02E-07
1	270589866	A	G	1034	0.173114	0.0519944	0.00976687	1.02E-07
1	273478974	G	C	1034	0.25	0.0469505	0.00882641	1.04E-07
1	273520413	A	G	1034	0.247099	0.0472757	0.00890081	1.09E-07
1	273524232	G	GC	1034	0.249033	0.0470666	0.00890042	1.24E-07
