## Supplemental Table 4 for "Genome-wide association study and regional heritability mapping of protein efficiency and performance traits in Swiss Large White pigs"

SSC	Position	A1	A2	N	AF1	Beta	SE	P
7	22869310	T	C	1024	0.132324	0.052307	0.00985668	1.12E-07
13	5032974	C	A	1024	0.386719	-0.0321509	0.00645839	6.42E-07
3	109132075	G	A	1024	0.0922852	0.0549691	0.0110882	7.14E-07
10	55303764	A	T	1024	0.215332	0.0359676	0.00744762	1.37E-06
13	5032996	C	T	1024	0.382324	-0.0309646	0.00642743	1.45E-06
13	5033003	T	C	1024	0.382324	-0.0309646	0.00642743	1.45E-06
7	21828762	A	G	1024	0.0756836	0.0571434	0.0119064	1.59E-06
7	21828767	G	A	1024	0.0795898	0.0558583	0.0116899	1.77E-06
15	52944178	A	C	1024	0.189453	0.0369535	0.00787822	2.72E-06
15	52940197	T	C	1024	0.189453	0.0366724	0.00783187	2.83E-06
9	2131942	G	A	1024	0.393066	0.0297571	0.00640292	3.36E-06
3	127770771	C	A	1024	0.0571289	0.064714	0.01394	3.45E-06
4	9666527	A	AGGACACTGG	1024	0.0712891	0.0589128	0.0127242	3.66E-06
3	108782187	T	C	1024	0.112793	0.0484499	0.0104675	3.68E-06
3	108782190	T	C	1024	0.112793	0.0484499	0.0104675	3.68E-06
10	55303771	CT	C	1024	0.214844	0.0343855	0.007449	3.91E-06
10	55303796	T	C	1024	0.214844	0.0343855	0.007449	3.91E-06
15	52439967	AATAAATAAAT	A	1024	0.0771484	0.0538317	0.0116683	3.96E-06
3	109982755	C	T	1024	0.151855	0.0418015	0.00906462	4.00E-06
15	52799096	A	C	1024	0.0932617	0.0506301	0.0109835	4.03E-06
9	2131889	C	T	1024	0.393555	0.0296218	0.00643182	4.11E-06
3	108782209	G	A	1024	0.110352	0.0477832	0.0104886	5.22E-06
3	108782212	T	G	1024	0.110352	0.0477832	0.0104886	5.22E-06
7	11455167	C	G	1024	0.0541992	0.0655421	0.0143927	5.27E-06
7	11455191	A	G	1024	0.0541992	0.0655421	0.0143927	5.27E-06
11	13525616	G	A	1024	0.374512	-0.0292529	0.00642604	5.31E-06
13	5033042	C	T	1024	0.376953	-0.0293242	0.00644205	5.31E-06
16	5998072	G	T	1024	0.237305	0.0331514	0.00729204	5.46E-06
16	4988041	A	G	1024	0.280762	0.0305099	0.00671299	5.50E-06
2	61732167	T	C	1024	0.13916	0.0420629	0.00926454	5.62E-06
16	5998520	TA	T	1024	0.23584	0.0330939	0.00729353	5.69E-06
8	16448987	T	G	1024	0.208984	-0.0372903	0.00822577	5.81E-06
2	68167323	G	A	1024	0.0664062	0.0570444	0.0125907	5.88E-06
6	66689000	G	A	1024	0.460938	-0.0283929	0.00627161	5.98E-06
10	55305658	G	A	1024	0.213379	0.0338135	0.00747314	6.05E-06
6	23900629	C	T	1024	0.477051	0.0300521	0.00665081	6.23E-06
5	24258971	A	C	1024	0.339355	-0.0298351	0.00663362	6.87E-06
1	21084164	A	G	1024	0.453613	-0.0273805	0.00608866	6.89E-06
4	101866455	T	TTTTTTTTG	1024	0.0507812	0.0657792	0.0146511	7.13E-06
7	22974362	G	A	1024	0.392578	-0.0278154	0.00619641	7.16E-06
5	33590827	C	G	1024	0.462891	0.0283479	0.00631565	7.17E-06
5	33590828	G	A	1024	0.462891	0.0283479	0.00631565	7.17E-06
13	191935354	G	C	1024	0.366211	0.0296029	0.00659634	7.20E-06
13	5033091	G	A	1024	0.376465	-0.0288263	0.00642609	7.26E-06
6	23900763	G	T	1024	0.475586	0.0298964	0.00667403	7.48E-06
10	50440363	A	G	1024	0.0693359	0.0558403	0.012479	7.65E-06
16	4968629	T	TAAC	1024	0.253906	0.0310949	0.00695861	7.88E-06
16	5998594	C	CT	1024	0.235352	0.0326677	0.00731269	7.92E-06
6	23907951	T	TG	1024	0.444336	0.0282789	0.00633411	8.02E-06
6	23907954	T	G	1024	0.444336	0.0282789	0.00633411	8.02E-06
