## Supplemental Table 5 for "Genome-wide association study and regional heritability mapping of protein efficiency and performance traits in Swiss Large White pigs"

SSC	POS	h2	SE	P
9	20000_25000	0.031489	0.025254	0.000728
2	210000_215000	0.03461	0.03043	0.00111
9	15000_20000	0.045194	0.033835	0.00112
2	207500_212500	0.030558	0.028958	0.00128
18	260000_265000	0.038029	0.027877	0.00137
9	22500_27500	0.031329	0.025867	0.00194
9	17500_22500	0.02337	0.019762	0.00202
18	262500_267500	0.034977	0.025103	0.00283
2	202500_207500	0.024246	0.020159	0.00293
2	205000_210000	0.019009	0.018135	0.00329
17	325000_330000	0.023373	0.020214	0.00345
15	412500_417500	0.023528	0.022208	0.00371
15	415000_420000	0.019954	0.019633	0.00383
17	20000_25000	0.01597	0.015282	0.00412
2	212500_217500	0.027598	0.02495	0.00421
17	327500_332500	0.029301	0.025098	0.00435
17	22500_27500	0.016658	0.016099	0.00437
2	685000_690000	0.037928	0.027286	0.00438
9	25000_30000	0.024639	0.020935	0.00509
16	480000_485000	0.015857	0.015547	0.00522
6	197500_202500	0.019523	0.016949	0.00528
14	770000_775000	0.01939	0.017044	0.00531
15	257500_262500	0.019605	0.016211	0.00532
9	37500_42500	0.122552	0.0676	0.00564
15	255000_260000	0.028407	0.021614	0.00582
9	12500_17500	0.040859	0.028191	0.00599
2	200000_205000	0.025764	0.020469	0.00629
15	467500_472500	0.028842	0.02572	0.00633
6	195000_200000	0.021331	0.019034	0.008
2	682500_687500	0.02364	0.020164	0.00835
15	422500_427500	0.015149	0.015163	0.00835
15	420000_425000	0.014496	0.014708	0.00837
15	470000_475000	0.061785	0.0426	0.00839
16	477500_482500	0.01659	0.015255	0.00898
2	832500_837500	0.036676	0.027848	0.0091
7	35000_40000	0.015606	0.014845	0.00956
2	372500_377500	0.017552	0.018817	0.00969
7	155000_160000	0.012032	0.015155	0.0103
2	215000_220000	0.026276	0.024502	0.0104
2	687500_692500	0.036889	0.028491	0.0105
2	382500_387500	0.014733	0.017014	0.0107
6	210000_215000	0.016155	0.014999	0.0109
2	380000_385000	0.016792	0.017413	0.0111
17	25000_30000	0.013983	0.014122	0.0111
2	247500_252500	0.025248	0.021945	0.0115
2	370000_375000	0.016618	0.018083	0.0117
6	745000_750000	0.011886	0.012606	0.0117
6	212500_217500	0.016331	0.015361	0.0119
7	567500_572500	0.015015	0.015316	0.0123
15	417500_422500	0.012599	0.01431	0.0123
