## Supplemental Table 6 for "Genome-wide association study and regional heritability mapping of protein efficiency and performance traits in Swiss Large White pigs"

SSC	POS	h2	SE	P
14	637500_642500	0.15016	0.075572	0.000134
14	642500_647500	0.23883	0.097639	0.000763
1	1225000_1230000	0.01382	0.012406	0.00162
14	640000_645000	0.200954	0.086751	0.00196
15	387500_392500	0.050664	0.03845	0.0022
1	1227500_1232500	0.011646	0.011583	0.00223
1	1222500_1227500	0.013936	0.013128	0.0032
6	670000_675000	0.014139	0.013683	0.0034
6	672500_677500	0.01593	0.014994	0.00353
11	185000_190000	0.022782	0.019086	0.00386
2	42500_47500	0.037975	0.024503	0.00407
1	1230000_1235000	0.011585	0.01219	0.00479
14	645000_650000	0.182181	0.09014	0.00611
6	105000_110000	0.013696	0.012048	0.00629
3	317500_322500	0.023864	0.020943	0.00656
13	662500_667500	0.029714	0.032642	0.00667
3	247500_252500	0.01966	0.018293	0.00673
14	635000_640000	0.03691	0.028076	0.007
11	182500_187500	0.015854	0.014432	0.00705
6	112500_117500	0.057365	0.041954	0.0071
13	665000_670000	0.025755	0.026447	0.00723
11	282500_287500	0.028554	0.028573	0.00729
13	645000_650000	0.023184	0.022011	0.00731
6	102500_107500	0.01855	0.015353	0.00816
2	27500_32500	0.018912	0.017283	0.00825
11	280000_285000	0.024955	0.024201	0.00863
15	380000_385000	0.027737	0.022183	0.00865
5	30000_35000	0.044039	0.030499	0.00967
3	245000_250000	0.026477	0.025277	0.00974
5	662500_667500	0.071556	0.048438	0.00983
4	340000_345000	0.015816	0.015696	0.00989
12	77500_82500	0.035824	0.029687	0.0102
2	25000_30000	0.012669	0.011978	0.0103
1	1220000_1225000	0.012227	0.012432	0.0104
8	620000_625000	0.021023	0.017999	0.0105
6	107500_112500	0.019615	0.017188	0.0113
8	615000_620000	0.015597	0.018004	0.0117
3	250000_255000	0.020138	0.01878	0.012
12	80000_85000	0.028438	0.028981	0.012
15	385000_390000	0.015129	0.01848	0.0121
1	1100000_1105000	0.02284	0.020516	0.0124
11	285000_290000	0.019954	0.020367	0.0124
6	667500_672500	0.016607	0.01786	0.0126
13	715000_720000	0.02208	0.021418	0.013
8	617500_622500	0.020025	0.022132	0.0134
6	110000_115000	0.029028	0.024661	0.0136
13	707500_712500	0.016995	0.018645	0.0136
15	382500_387500	0.013219	0.014471	0.0144
3	420000_425000	0.019065	0.016888	0.0145
4	347500_352500	0.02262	0.019594	0.0147
