## Supplemental Table 7 for "Genome-wide association study and regional heritability mapping of protein efficiency and performance traits in Swiss Large White pigs"

SSC	POS	h2	SE	P
1	637500_642500	0.06393	0.05566	0.00018
1	1157500_1162500	0.077088	0.05469	0.000265
1	635000_640000	0.061755	0.055314	0.00032
1	1155000_1160000	0.099683	0.073267	0.000357
1	640000_645000	0.076635	0.062109	0.000366
1	1227500_1232500	0.049444	0.040174	0.000491
1	1230000_1235000	0.037532	0.034027	0.000661
3	617500_622500	0.024453	0.022057	0.000794
1	647500_652500	0.062593	0.046565	0.000915
1	632500_637500	0.059033	0.053773	0.00105
14	757500_762500	0.088528	0.059593	0.00133
1	1232500_1237500	0.031657	0.027657	0.0018
1	650000_655000	0.115426	0.078669	0.00182
3	620000_625000	0.019087	0.020129	0.00206
1	642500_647500	0.095661	0.070878	0.0023
14	755000_760000	0.080922	0.052023	0.0027
1	645000_650000	0.059456	0.048598	0.00285
13	152500_157500	0.041215	0.03212	0.00324
1	1225000_1230000	0.070315	0.055062	0.00346
3	615000_620000	0.039928	0.031626	0.0035
1	1150000_1155000	0.051883	0.0452	0.004
1	630000_635000	0.09006	0.078308	0.00457
8	827500_832500	0.057839	0.04127	0.0054
18	257500_262500	0.034089	0.029633	0.00601
8	30000_35000	0.033249	0.026062	0.00611
13	155000_160000	0.038613	0.030766	0.00611
1	1152500_1157500	0.032723	0.036765	0.00624
1	1235000_1240000	0.037279	0.034141	0.00632
4	407500_412500	0.038744	0.036998	0.00645
17	190000_195000	0.05884	0.053272	0.00656
3	622500_627500	0.01639	0.018053	0.0068
17	182500_187500	0.030238	0.026015	0.00716
9	595000_600000	0.04331	0.038438	0.00734
2	375000_380000	0.274625	0.134268	0.00745
5	370000_375000	0.051827	0.039081	0.00757
17	185000_190000	0.032022	0.027146	0.00809
18	255000_260000	0.029821	0.026905	0.00834
1	1160000_1165000	0.049916	0.042759	0.00838
8	32500_37500	0.032065	0.026736	0.00844
2	380000_385000	0.298072	0.158591	0.00868
1	1147500_1152500	0.047253	0.038618	0.0093
8	22500_27500	0.050438	0.035843	0.00943
9	392500_397500	0.024686	0.023694	0.00996
1	622500_627500	0.027331	0.030797	0.01
5	367500_372500	0.073519	0.052796	0.0102
1	1110000_1115000	0.081268	0.055477	0.0106
7	590000_595000	0.022598	0.022195	0.0106
14	760000_765000	0.050519	0.042711	0.011
9	597500_602500	0.038437	0.038217	0.0111
13	150000_155000	0.037407	0.032549	0.0114
