## Supplemental Table 8 for "Genome-wide association study and regional heritability mapping of protein efficiency and performance traits in Swiss Large White pigs"

SSC	POS	h2	SE	P
4	497500_502500	0.017873	0.019719	0.00362
2	40000_45000	0.015752	0.012936	0.00386
11	192500_197500	0.036653	0.026529	0.00386
2	27500_32500	0.025693	0.021068	0.00432
1	170000_175000	0.0244	0.021442	0.00486
14	47500_52500	0.020465	0.017398	0.00593
11	195000_200000	0.027409	0.019627	0.00615
14	45000_50000	0.024932	0.022363	0.00654
17	325000_330000	0.016578	0.014784	0.0073
15	282500_287500	0.016803	0.014737	0.00747
7	35000_40000	0.015919	0.015125	0.0075
11	560000_565000	0.015653	0.014907	0.00794
4	500000_505000	0.020311	0.025011	0.00915
6	207500_212500	0.02028	0.018675	0.00916
15	280000_285000	0.024547	0.021539	0.0095
7	32500_37500	0.016618	0.015174	0.00952
9	15000_20000	0.017888	0.016811	0.0097
1	1245000_1249954	0.007635	0.008122	0.00998
9	20000_25000	0.016683	0.016009	0.01
1	172500_177500	0.023616	0.020779	0.0101
5	155000_160000	0.016562	0.016117	0.0101
9	17500_22500	0.013439	0.012752	0.0104
5	157500_162500	0.018118	0.017853	0.0116
4	495000_500000	0.015313	0.014736	0.012
6	705000_710000	0.008767	0.010549	0.0133
11	190000_195000	0.035072	0.025183	0.0133
12	80000_85000	0.013733	0.014395	0.014
5	165000_170000	0.035928	0.03219	0.0149
15	265000_270000	0.018143	0.016087	0.0152
2	25000_30000	0.020016	0.017727	0.0153
6	707500_712500	0.009657	0.011603	0.0153
11	127500_132500	0.014048	0.014073	0.0173
14	662500_667500	0.02051	0.01646	0.0173
6	205000_210000	0.01826	0.016723	0.0177
7	37500_42500	0.012311	0.011983	0.0179
5	235000_240000	0.013994	0.014166	0.018
11	557500_562500	0.01179	0.011593	0.018
15	267500_272500	0.019562	0.020638	0.0184
1	157500_162500	0.013182	0.012082	0.0185
1	1160000_1165000	0.028591	0.022953	0.0186
16	50000_55000	0.022592	0.02091	0.0187
4	515000_520000	0.012194	0.013011	0.0189
2	512500_517500	0.025377	0.031068	0.0192
6	702500_707500	0.008965	0.010999	0.0192
11	562500_567500	0.012752	0.012406	0.0195
1	155000_160000	0.01718	0.014916	0.0197
2	42500_47500	0.016673	0.015474	0.0206
2	205000_210000	0.008799	0.009828	0.0207
14	675000_680000	0.015037	0.014748	0.0208
16	52500_57500	0.018439	0.016353	0.021
