## Supplemental Table 9 for "Genome-wide association study and regional heritability mapping of protein efficiency and performance traits in Swiss Large White pigs"

SSC	Start	Stop	Gene name	ENSEMBL ID	NCBI ID	Type	Olfactory receptor
9	1987841	2141398	PPFIBP2	ENSSSCG00000014598	100523560	protein coding
9	2145678	2171875	OLFML1	ENSSSCG00000038540	100622122	protein coding	Olfactomedin-like protein 1
9	2191765	2391921	SYT9	ENSSSCG00000014599	100523743	protein coding
9	2533357	2535576	RRM domain-containing protein	ENSSSCG00000060118		protein coding
9	2533692	2535987	RBMXL2		110255359	protein coding
9	2542538	2550430	NLRP14		100622523	protein coding
9	2558291	2568040	LOC100524097		100524097	protein coding
9	2578253	2600088	ZNF215	ENSSSCG00000057945	100622310	protein coding
9	2613271	2616327	LOC100738306		100738306	protein coding	Olfactory receptor 2D3
9	2614323	2615313		ENSSSCG00000038122		pseudogene
9	2628434	2636418	LOC106504179		106504179	protein coding	Olfactory receptor 10A4
9	2628558	2634038	OR2D2	ENSSSCG00000031270	100624726	protein coding	Olfactory receptor 2D2
9	2634081	2635168	OR10A4	ENSSSCG00000014602		protein coding	Olfactory receptor 10A4
9	2644212	2650595	LOC100738412	ENSSSCG00000039077	100738412	protein coding	Olfactory receptor 10A2-like
9	2663256	2678732	OR10A5	ENSSSCG00000058386	100738533	protein coding	Olfactory receptor family 10 subfamily A member 5
9	2695817	2699860		ENSSSCG00000053443		lncRNA
9	2695869	2699086		ENSSSCG00000062034		lncRNA
9	2700569	2705447	OR6A2	ENSSSCG00000014617	100738942	protein coding	Olfactory receptor 226
9	2714372	2717328	LOC100738899	ENSSSCG00000061291	100738899	protein coding	Olfactory receptor 6-like
9	2718937	2724492	LOC100511211	ENSSSCG00000059395	100511211	protein coding	Olfactory receptor 6-like
9	2735013	2737209	LOC100624448	ENSSSCG00000014608	100624448	protein coding	Olfactory receptor 6
9	2748590	2751021	LOC100525529	ENSSSCG00000014605	100525529	protein coding	Olfactory receptor 2AG1-like
9	2754186	2763334	LOC100511945	ENSSSCG00000043559	100511945	protein coding	Olfactory receptor 2D3-like
2	30040362	30221003	MPPED2	ENSSSCG00000013327	100515427	protein coding
2	30221422	30224434		ENSSSCG00000052450		lncRNA
2	30226833	30229269		ENSSSCG00000059744		protein coding
2	30234317	30255347		ENSSSCG00000054134		lncRNA
2	30273764	30278377		ENSSSCG00000062472		lncRNA
2	30273785	30278802		ENSSSCG00000059910		lncRNA
2	30282435	30286530		ENSSSCG00000054546		lncRNA
2	30282559	30286531		ENSSSCG00000052837		lncRNA
2	30287062	30292275		ENSSSCG00000060722		lncRNA
2	30296444	30311521	ARL14EP	ENSSSCG00000039889	110259283	protein coding
2	30378704	30383982		ENSSSCG00000062761		lncRNA
2	30395018	30399274	FSHB	ENSSSCG00000013328	396895	protein coding
2	30605564	30613452	KCNA4	ENSSSCG00000013330	100037947	protein coding
2	30617217	30623176		ENSSSCG00000061153		lncRNA
2	30619572	30623203		ENSSSCG00000058764		lncRNA
2	30638069	30642950		ENSSSCG00000054140		lncRNA
2	30666981	30671143		ENSSSCG00000061087		lncRNA
2	30673340	30675064		ENSSSCG00000054084		lncRNA
2	30699778	30702912		ENSSSCG00000061718		lncRNA
2	30710535	30715869		ENSSSCG00000057905		lncRNA
2	30750467	30754129		ENSSSCG00000059940		lncRNA
2	30860195	30865723		ENSSSCG00000053678		lncRNA
2	31051759	31057099		ENSSSCG00000057345		lncRNA
2	31110337	31111428		LOC110259282	110259282	pseudogene
2	31116867	31117310		ENSSSCG00000034018		protein coding
2	31116867	31118434		LOC110259284	110259284	pseudogene
2	31121581	31124401		ENSSSCG00000057311		protein coding
2	31289788	31295921		ENSSSCG00000060559		lncRNA
2	31352821	31434286		LOC100519183	100519183	pseudogene
2	31363380	31368559		ENSSSCG00000058591		lncRNA
2	31575152	31603387		LOC106509388	106509388	ncRNA
2	31643820	31649039		ENSSSCG00000060387		lncRNA
2	31864418	31867418		ENSSSCG00000058319		lncRNA
2	31947777	31952923		ENSSSCG00000054048		lncRNA
2	32017835	32020282		ENSSSCG00000057172		lncRNA
2	32023439	32026804		ENSSSCG00000056710		lncRNA
2	32028091	32243988	METTL15	ENSSSCG00000013331	100517930	protein coding
