## Supplemental Table 10 for "Genome-wide association study and regional heritability mapping of protein efficiency and performance traits in Swiss Large White pigs"

SSC	Start	Stop	Gene name	ENSEMBL ID	NCBI ID	Type
14	116960499	117398090	LOC110256694		110256694	ncRNA
14	117187788	117193068		ENSSSCG00000055037		lncRNA
14	117392644	117397893		ENSSSCG00000060794		lncRNA
14	117479787	118009583	SORCS1	ENSSSCG00000030026	100155686	protein coding
14	118036839	118118931	LOC110256680		110256680	ncRNA
14	118230384	118578778	LOC106506120		106506120	lncRNA
14	118239069	118247035		ENSSSCG00000057398		lncRNA
14	118402321	118408244		ENSSSCG00000058912		lncRNA
14	118430144	118430292	SNORA62	ENSSSCG00000018233		snoRNA
14	118498638	118503384		ENSSSCG00000051833		lncRNA
1	272743527	272760055	GTF3C5	ENSSSCG00000032110	102157976	protein coding
1	272763003	272770255	CEL	ENSSSCG00000028671	100625953	protein coding
1	272776846	272824184	RALGDS	ENSSSCG00000005738	100513970	protein coding
1	272827934	272836449	GBGT1	ENSSSCG00000031532	110256486	protein coding
1	272836556	272843572	LOC110256503		110256503	ncRNA
1	272860959	272863509		ENSSSCG00000043049		protein coding
1	272886871	272890537	OBP2B	ENSSSCG00000035964	396861	protein coding
1	272894089	272898753		ENSSSCG00000059456		lncRNA
1	272898914	272935370		ENSSSCG00000062610		lncRNA
1	272899473	272902554		ENSSSCG00000054501		lncRNA
1	272905745	272914185		ENSSSCG00000056855		lncRNA
1	272912239	272935316	ABO		396713	protein coding
1	272949247	272955197	SURF6	ENSSSCG00000032106	110256504	protein coding
1	272955473	272961596	MED22	ENSSSCG00000031941	110256515	protein coding
1	272959390	272960888	LOC110256518		110256518	lncRNA
1	272959831	272965634	RPL7A	ENSSSCG00000035904	110255317	protein coding
1	272962112	272962186	SNORD24	ENSSSCG00000062001		snoRNA
1	272963551	272963625	SNORD24	ENSSSCG00000057762		snoRNA
1	272964455	272964530	SNORD36	ENSSSCG00000035031		snoRNA
1	272964782	272964854	SNORD36	ENSSSCG00000037405		snoRNA
1	272965161	272965227	SNORD36	ENSSSCG00000045090		snoRNA
1	272965207	272965598		ENSSSCG00000043356		protein coding
1	272965637	272970516	SURF1	ENSSSCG00000035727	110256505	protein coding
1	272970548	272975293	SURF2	ENSSSCG00000038459	110256514	protein coding
1	272975160	272988688	SURF4	ENSSSCG00000040710	100623620	protein coding
1	272995842	273011443	STKLD1	ENSSSCG00000031407	110256522	protein coding
1	273011734	273021938	REXO4	ENSSSCG00000023173	100626933	protein coding
1	273024009	273056039	ADAMTS13	ENSSSCG00000021241	100627950	protein coding
1	273056532	273066914	CACFD1	ENSSSCG00000040709	100627032	protein coding
1	273063270	273075391	SLC2A6	ENSSSCG00000024166	100627201	protein coding
1	273078254	273081744		ENSSSCG00000050031		lncRNA
1	273078273	273080564	LOC110257125		110257125	lncRNA
1	273101678	273111727	MYMK	ENSSSCG00000022891	100627299	protein coding
1	273119904	273155409	ADAMTSL2	ENSSSCG00000026425	100628047	protein coding
1	273156751	273186756	FAM163B	ENSSSCG00000026442	100627389	protein coding
1	273204175	273225552	DBH	ENSSSCG00000005742	733609	protein coding
1	273230375	273294621	SARDH	ENSSSCG00000005740	100154338	protein coding
1	273303144	273476207	VAV2	ENSSSCG00000005743	100151931	protein coding
