## Supplemental Table 11 for "Genome-wide association study and regional heritability mapping of protein efficiency and performance traits in Swiss Large White pigs"

RHM window	Start	Stop	Gene name	ENSEMBL ID	NCBI ID	Type
1232500_1237500 and 1235000_1240000	273498257	273502695	LOC100628140		100628140	protein coding
1232500_1237500 and 1235000_1240000	273499569	273499823	BRD3OS	ENSSSCG00000055491		protein coding
1232500_1237500 and 1235000_1240000	273502320	273534361	BRD3	ENSSSCG00000005749		protein coding
1232500_1237500 and 1235000_1240000	273508932	273509003	MIR9812	ENSSSCG00000048698	104797357	miRNA
1232500_1237500 and 1235000_1240000	273552649	273554839		ENSSSCG00000047673		lncRNA
1232500_1237500 and 1235000_1240000	273558443	273560170	LOC102160100		102160100	ncRNA
1232500_1237500 and 1235000_1240000	273560283	273578063	WDR5	ENSSSCG00000024912	100156729	protein coding
1232500_1237500 and 1235000_1240000	273580557	273580682	RNU6ATAC	ENSSSCG00000021926		snRNA
1232500_1237500 and 1235000_1240000	273581438	273582827	LOC110256538		110256538	lncRNA
1232500_1237500 and 1235000_1240000	273618141	273622226		ENSSSCG00000050723		lncRNA
1232500_1237500 and 1235000_1240000	273618145	273634463	LOC102160511		102160511	lncRNA
1232500_1237500 and 1235000_1240000	273626823	273632379		ENSSSCG00000056249		lncRNA
1232500_1237500 and 1235000_1240000	273629276	273634463		ENSSSCG00000057577		lncRNA
635000_640000 and 637500_642500	101846100	103083096	DCC	ENSSSCG00000040836	100152102	protein coding
635000_640000 and 637500_642500	103283405	103288300		ENSSSCG00000052730		lncRNA
635000_640000 and 637500_642500	103394667	103395148	LOC106508958		106508958	pseudogene
635000_640000 and 637500_642500	103411305	103416871		ENSSSCG00000059279	106508959	lncRNA
635000_640000 and 637500_642500	103504321	103508072		ENSSSCG00000043320		protein coding
640000_645000	104095036	104124555	DYNAP	ENSSSCG00000042812	106508962	protein coding
640000_645000	104098487	104125477	LOC110259490		110259490	protein coding
640000_645000	104241571	104417084	RAB27B	ENSSSCG00000035243	100154771	protein coding
640000_645000	104424001	104474489	CCDC68	ENSSSCG00000004534	100152360	protein coding
640000_645000	104715528	104718706		ENSSSCG00000055844		lncRNA
640000_645000	104719151	105079919	TCF4	ENSSSCG00000004535	100511671	protein coding
640000_645000	105082987	105101297	LOC110256984		110256984	lncRNA
640000_645000	105162524	105177112	LOC110256985		110256985	lncRNA
1155000_1160000	260415670	260421335		ENSSSCG00000059001		lncRNA
1155000_1160000	260442264	260463106	LOC106507017	106507017		lncRNA
1155000_1160000	260442540	260446401		ENSSSCG00000045304		lncRNA
1155000_1160000	260466942	260648161	CDK5RAP2	ENSSSCG00000028117	100737979	protein coding
1155000_1160000	260661420	260756866	MEGF9	ENSSSCG00000005506	100157028	protein coding
1155000_1160000	260812764	260840227	FBXW2	100155830		protein coding
1155000_1160000	260825485	260840190		ENSSSCG00000005508		protein coding
1155000_1160000	260840298	260841349	LOC110256163	110256163		lncRNA
1155000_1160000	260846563	260868766	PSMD5	ENSSSCG00000005507	100155007	protein coding
1155000_1160000	260868877	260897729	CUTAL	ENSSSCG00000039972	102164650	protein coding
1157500_1162500	261468768	261491627	LOC100156618	100156618		protein coding
1157500_1162500	261469070	261475008		ENSSSCG00000038200		protein coding
1157500_1162500	261490172	261493305		ENSSSCG00000059466		lncRNA
1157500_1162500	261492041	261492945	LOC100157853	100157853		pseudogene
1157500_1162500	261502425	261502530	U6	ENSSSCG00000019630		snRNA
1157500_1162500	261511304	261587968		ENSSSCG00000005518		protein coding
1157500_1162500	261511304	261587968	GGTA1P		396733	pseudogene
1157500_1162500	261544288	261546331	LOC100154345	100154345		pseudogene
1157500_1162500	261544898	261546694		ENSSSCG00000005519		protein coding
1157500_1162500	261657862	261668359	LOC110256217	110256217		lncRNA
1157500_1162500	261659660	261859022	DAB2IP	ENSSSCG00000005524	100628179	protein coding
1157500_1162500	261883303	261887980	LOC106507029	106507029		lncRNA
1157500_1162500	261888542	261895056		ENSSSCG00000056167		lncRNA
1157500_1162500	261891688	261897862		ENSSSCG00000061402		lncRNA
1157500_1162500	261901333	262203978	TTLL11	ENSSSCG00000038036	100152823	protein coding
1157500_1162500	261937943	261943052	LOC110256219	110256219		protein coding
